# Genes adapt to outsmart gene targeting strategies in mutant mouse strains by skipping exons to reinitiate transcription and translation

**DOI:** 10.1101/2020.04.22.041087

**Authors:** Vishnu Hosur, Benjamin E. Low, Daniel Li, Grace A. Stafford, Vivek Kohar, Leonard D. Shultz, Michael V. Wiles

**Affiliations:** The Jackson Laboratory for Mammalian Genetics, Bar Harbor, ME.; Arthritis and Tissue Degeneration Program, Hospital for Special Surgery at Weill Cornell Medicine, New York, NY, 10021

## Abstract

Gene disruption in mouse embryonic stem cells or zygotes is a conventional genetics approach to identify gene function *in vivo*. However, because different gene-disruption strategies use different mechanisms to disrupt genes, the strategies can result in diverse phenotypes in the resulting mouse model. To determine whether different gene-disruption strategies affect the phenotype of resulting mutant mice, we characterized *Rhbdf1* mouse mutant strains generated by three commonly used strategies—definitive-null, targeted knockout (KO)-first, and CRISPR/Cas9. We find that *Rhbdf1* responds differently to distinct KO strategies, for example, by skipping exons and reinitiating translation to potentially yield gain-of-function alleles rather than the expected null or severe hypomorphic alleles. Our analysis also revealed that at least 4% of mice generated using the KO-first strategy show conflicting phenotypes, suggesting that exon skipping is a widespread phenomenon occurring across the genome. Additionally, our study emphasizes that at least 35% of mouse and 45% of human protein-coding genes could be predisposed to targeted KO-first- and CRISPR/Cas9-mediated unexpected translation. Our findings have significant implications for the application of genome editing in both basic research and clinical practice.
