## Supplemental Table 7 for "Genes adapt to outsmart gene targeting strategies in mutant mouse strains by skipping exons to reinitiate transcription and translation"

### Sheet: lethal genes 301
Mouse strains with conditional-ready alleles
Abca1
Acat2
Acbd3
Ackr3
Adam23
Adar
Adsl
Ahcy
Aim1
Anapc4
Ankrd11
Anks6
Arid3a
Ascc2
Asf1a
Atg3
Atp1a3
Atp2a1
Atp2a2
Atp5b
Atp5e
Atp5l
Atp6v0a1
Atp6v1b2
Atp6v1d
Atr
Atrip
Atxn10
Atxn7l3
Avp
Bag3
BC055324
Bclaf1
Bmp10
Bms1
Carm1
Casq2
Casz1
Cbx2
Ccdc94
Ccnb1
Cdc123
Cdc26
Cdipt
Cdk8
Cenpe
Cenph
Cenpo
Cep164
Cgn
Chd1
Chd4
Chmp3
Chmp6
Chrna1
Chtop
Cldn1
Coa5
Cog3
Commd9
Coq2
Coq6
Cox19
Cox5b
Cox7c
Cr1l
Ctr9
Daam1
Dach1
Dcc
Dcp2
Dcps
Ddx41
Dennd4c
Denr
Depdc5
Derl2
Dhfr
Dhodh
Dhx33
Diaph3
Dicer1
Dnajc17
Dnajc8
Dnm1l
Dpm1
Dpm2
Dpp9
Dppa1
Dtl
Eaf1
Ect2
Eif2b3
Eif4g2
Eomes
Epas1
Eprs
Ercc3
Ewsr1
Exoc3l2
Exosc9
Eya4
F10
Fam210a
Fam46c
Fbxo16
Fdx1
Fgf10
Fgf8
Fgf9
Fgfr1op
Flii
Flnb
Fntb
Foxj3
Frs2
Furin
Gabarapl2
Gart
Gdi2
Gfi1b
Gfpt1
Ggps1
Gnao1
Gnpda1
Gosr2
Gps1
Gpx3
Gtf2b
Gyg
Hectd1
Hells
Htr2b
Ints12
Ivd
Jag2
Jmjd6
Kars
Katnb1
Kctd15
Kdm5c
Kdm8
Kif1b
Kif20a
Kif26b
Kif3b
Klf7
Klhdc2
Krt8
Lama5
Lamtor5
Lifr
Lmbrd1
Lmna
Lss
Maea
Map3k7
Mapkap1
Mat2a
Mcu
Med25
Memo1
Mettl16
Mllt3
Mocs2
Mrps5
Msx1
Mtch2
Mtf1
Myo18a
Nae1
Ndufa8
Ndufs1
Ndufs7
Nemf
Nfatc3
Nol8
Nr6a1
Nsf
Ntrk1
Nubpl
Nutf2
Nxn
Orc1
Otub1
Pam16
Pard3
Pax4
Pbx3
Pcgf2
Pcsk5
Pcx
Pdcd2
Pde12
Pdgfrb
Pdia6
Pgs1
Phf6
Pigl
Pigu
Pik3c2a
Pitx2
Plk1
Plpp3
Pold3
Pparg
Ppp4r2
Ppp6c
Prdm10
Prep
Prpf31
Prps1
Psmf1
Ptpn12
Ptpn23
Pyroxd1
Rab23
Rab34
Rab35
Raf1
Rapsn
Rasa3
Rbms1
Rest
Rexo2
Rfc1
Ric8b
Rint1
Rpa1
Rptor
Rrm2
Rsbn1
Rsf1
Rufy3
Rwdd3
Ryr2
Sacm1l
Satb1
Scn4a
Scnn1b
Scrib
Sdha
Sdhb
Sdhc
Shh
Ska2
Slc25a3
Slc2a2
Slc39a8
Slc40a1
Smc5
Smdt1
Smo
Snrnp200
Snrnp27
Spata5
Speg
Spop
Sptssa
Srd5a3
Strn3
Sufu
Supt4a
Svep1
Synj1
Synpo2
Tango6
Tbx4
Tead1
Tfeb
Tgif2
Timm22
Timm50
Tmem132a
Tmem63b
Trpc3
Tulp3
Ube2h
Unc45a
Uqcrb
Usp14
Usp16
Usp22
Usp36
Usp39
Vezt
Vps37d
Vps4a
Wars
Wdr59
Wee1
Wrap53
Xbp1
Xrcc3
Yae1d1
Yars
Yipf5
Zbtb24
Zfp148
Zfp207
Zkscan17

### Sheet: subviable genes 126
Mouse strains with conditional-ready alleles
5330417C22Rik
Abcb11
Adcy9
Agl
Ahnak
Aldh3b1
Ampd1
Arhgap33
Atp2b1
Atp5g2
AU021092
Baiap2
Barx2
Bbox1
Bbs4
Bbs7
Cant1
Car4
Caskin1
Cdk4
Chic2
Chrnb2
Chst5
Chtf18
Ckap4
Cpsf3
Cpt2
Crtc3
Ctdspl2
Ctnnbip1
Ctsd
Cwc27
D630023F18Rik
Dbn1
Dnal4
Dnmt3a
Ecm1
Edar
Egr1
Elf3
Epb41
Ethe1
F2
F7
Fam13b
Fam49b
Fbp2
Fbxl16
Fbxw8
Fcer1g
Fgf3
Fkbp5
Frrs1l
Fzd3
Gdpd5
Ggnbp2
Gpsm2
Gtpbp2
Hace1
Hipk2
Hmga1
Ino80
Itga8
Itm2c
Klhl29
Krt2
Lima1
Lsm1
Lsm14a
Lypd6
Mboat7
Mfsd2a
Mybphl
Ncs1
Nedd4l
Ngfr
Npc1
Ntrk2
Otud6b
Ovol1
P4hb
Pacsin2
Padi2
Parp1
Patl1
Pawr
Pcsk1
Pdpn
Pnpla1
Prkab2
Rab32
Rab40c
Rfx7
Rhbdl3
Rnf38
Rock1
Rora
Rundc1
S100a6
Satb2
Sema3f
Setbp1
Sirt1
Slc20a2
Slc24a4
Smoc1
Smpd4
Smurf2
Snx27
Sort1
Thra
Tnfrsf9
Tox3
Trmt1
Ube2b
Ublcp1
Uhrf2
Unc13b
Usf3
Usp3
Wdsub1
Whsc1l1
Wtip
Xpot
Zfp266
Zranb1
